# Discovery of a Cellular Mechanism Regulating Transcriptional Noise

**DOI:** 10.1101/2020.06.29.128439

**Authors:** Ravi V. Desai, Maike M.K. Hansen, Benjamin Martin, Chen Yu, Sheng Ding, Matt Thomson, Leor S. Weinberger

## Abstract

Stochastic fluctuations in gene expression (‘noise’) are often considered detrimental but, in other fields, fluctuations are harnessed for benefit (e.g., ‘dither’ or amplification of thermal fluctuations to accelerate chemical reactions). Here, we find that DNA base-excision repair amplifies transcriptional noise, generating increased cellular plasticity and facilitating reprogramming. The DNA-repair protein Apex1 recognizes modified nucleoside substrates to amplify expression noise—while homeostatically maintaining mean levels of expression— for virtually all genes across the transcriptome. This noise amplification occurs for both naturally occurring base modifications and unnatural base analogs. Single-molecule imaging shows amplified noise originates from shorter, but more intense, transcriptional bursts that occur via increased DNA supercoiling which first impedes and then accelerates transcription, thereby maintaining mean levels. Strikingly, homeostatic noise amplification potentiates fate-conversion signals during cellular reprogramming. These data suggest a functional role for the observed occurrence of modified bases within DNA in embryonic development and disease.
