## Supplemental Table 1 for "Discovery of a Cellular Mechanism Regulating Transcriptional Noise"

### Sheet: Sheet1
Table S1
Sequences of smRNA-FISH oligonucleotide probes for first intron of Nanog and GFP.
GFP Probe sequences (TAMRA conjugated)
Probe #	Sequence	Probe #	Sequence
1	cggtgaacagctcctcgc	16	cgttgtggctgttgtagt
2	cagctcgaccaggatggg	17	gcttgtcggccatgatat
3	ctgaacttgtggccgttt	18	gtcctcgatgttgtggcg
4	gccggtggtgcagatgaa	19	tagtggtcggcgagctgc
5	agggtggtcacgagggtg	20	cgatgggggtgttctgct
6	aagcactgcacgccgtag	21	ttgtcgggcagcagcacg
7	atgtggtcggggtagcgg	22	gactgggtgctcaggtag
8	tgaagaagtcgtgctgct	23	gttggggtctttgctcag
9	acgtagccttcgggcatg	24	accatgtgatcgcgcttc
10	agaagatggtgcgctcct	25	cggtcacgaactccagca
11	tcttgtagttgccgtcgt	26	cttgtacagctcgtccat
12	tcgaacttcacctcggcg	27	cgggaagccatggctaag
13	tcgatgcggttcaccagg	28	ctcctgggcacaagacat
14	tgaagtcgatgcccttca	29	tgcagggtgacggtccat
15	caggatgttgccgtcctc	30	gatcctagcagaagcaca
Probe sequences for first intron of Nanog (Quasar 670 conjugated)
Probe #	Sequence	Probe #	Sequence	Probe #	Sequence	Probe #	Sequence
1	ttcggggactgaattcctta	16	ccgtctcaacaaatagagac	31	gcagaggatctagtctatgt	46	tacctctctaccttctgagt
2	gggtttccagaagagtgata	17	cagcccgttttttctactct	32	ctgagatgggagaatttgag	47	aagacagcacaagagcttag
3	ttatattgctccgtcctgtg	18	aacgtatcaccggtcaaact	33	cacccgcttatgttaatgac	48	tagcacaaatctaaagcccc
4	aagctaggatgttaggtctc	19	gaacatattccaaagagccc	34	ccggatctctatttcagact
5	actgcttctgctggagaaaa	20	ccaaaaaaatggggtgctca	35	tactgaagacaccactcact
6	ttgtttggggtttggaagga	21	ccaaaggttgagagaaatgc	36	gccatttgggcaaattgcaa
7	tttacaagcctgagtactgg	22	ctccagatgctagctataag	37	gaactgctaagtgacatcca
8	acttacaaaggctatcccca	23	aaaaaggggacacacacttc	38	gacaatgagcttcagacctt
9	ccctgaaagcagcttctaaa	24	gctctacacacatgctctaa	39	cacttttcccacctccaaaa
10	atttcctagatccagcagca	25	cctgcagtctagcaaataag	40	aattatgccatctgctggca
11	cgtttctcttatccttgacc	26	ttcagcaagagacaagtgct	41	acactgaagacatctgtgct
12	ttaaaatgatcccactgggg	27	gtcagagggtccagttaatt	42	ctagctcttcggttagcttt
13	ccactgagtcagctatatct	28	ccccacccccaatttttttt	43	ttctgctagtacaagagcag
14	ggacttttatctcgcctaga	29	tgggacctttcatactctac	44	cacagtcctgagtttagaca
15	ttctaagggatagggtctca	30	atccaaagactcaggtttgg	45	tgctgggtgaatagaatcct
