## Supplemental Table 2 for "Discovery of a Cellular Mechanism Regulating Transcriptional Noise"

### Sheet: Sheet1
Table S2
﻿Inferred macroscopic kinetic rates of 2-state random telegraph model for Nanog in DMSO and IdU conditions.
Paramter (hr-1)	DMSO	IdU (10uM)
KON	1.43	1.0679
KOFF	1.2555	2.3494
KTX	35.4429	53.6786
Kdecay	0.16637	0.15
