## Supplemental Table 3 for "Discovery of a Cellular Mechanism Regulating Transcriptional Noise"

### Sheet: Sheet1
Table S3
List of nucleoside analogs that were screened for ability to increase to Nanog protein variability.
Compound Name	Abbreviation Used	Source	Identifier
5-formyl-2'-deoxycytidine	5FC	Berry & Associates	PY7589
N2-methyl-2'-deoxygoanosine	N2-methyl-dG	Berry & Associates	PR3750
O6-methyl-2'-deoxyguanosine	O6-methyl-dG	Berry & Associates	PR3755
N6-methyl-2'-deoxyadenosine	N6-methyl-dA	Berry & Associates	PR3740
5-hydroxymethyl-2'-deoxyuridine	HmU	Santa Cruz Biotech	SC-221028
5-Bromo-2'-deoxycytidine	5BrC	Berry & Associates	PY7115
5-methoxymethyl-2'-deoxyuridine	MmU	Berry & Associates	PY75465
2'-deoxyuridine	dU	Berry & Associates	PY7275
5-hydroxy-2'-deoxycytidine	HydC	Berry & Associates	PY7595
5-hydroxy-2'-deoxyuridine	HydU	Berry & Associates	PY7597
5-hydroxymethyl-2'-deoxycytidine	HmC	Berry & Associates	PY7588
5-iodo-2'-deoxycytidine	IdC	Berry & Associates	PY7607
8-oxo-2'-deoxyguanosine	8-Oxo-dG	Berry & Associates	PR3710
5-Bromo-2'-deoxyuridine	BrdU	Sigma	B5002
