## Supplemental Table 4 for "Discovery of a Cellular Mechanism Regulating Transcriptional Noise"

### Sheet: Sheet1
Table S4
Gene targets and sequences of gRNAs used in CRISPRi screen.
Gene Target	gRNA sequence
Non-targeting control	GCCTGCAGCGGACCCCGCGA
Non-targeting control	GTCGATCGTCCGCAGATTAG
Non-targeting control	GGCTATTCCCTCCTCAGCAG
AP Endonuclease 1 (Apex1)	GACGAAGCCAGAGACCCTCA
AP Endonuclease 1 (Apex1)	GCGCGAAACGCGCTAGAACA
AP Endonuclease 1 (Apex1)	GACCCTCACGGCACAAAGAA
Thymidine kinase 1 (Tk1)	GGGACTCTCGGTGCTAACTA
Thymidine kinase 1 (Tk1)	GGCCATGGCCAGATCCGGAG
Thymidine kinase 1 (Tk1)	GTGCGGGCCAGAATCCCTGG
Uracil N-glycosylase (Ung)	GCCCTGCTCGGCTGGACCAT
Uracil N-glycosylase (Ung)	GGACCATGGGCGTCTTGGGG
Uracil N-glycosylase (Ung)	GCTGCCGGGAGTCAGAGTCG
Thymine-DNA Glycosylase (Tdg)	GTAAAGCTCGCGGGTACGGG
Thymine-DNA Glycosylase (Tdg)	GTCGCGGGTACGGGAGGCAG
Thymine-DNA Glycosylase (Tdg)	GTCGCGGCTGGGGTCGGTCA
Poly ADP-ribose polymerase 1 (Parp1)	GTAGCGGAGCGCACCAGCGG
Poly ADP-ribose polymerase 1 (Parp1)	GCGTTAGCGGAGCGCACCAG
Poly ADP-ribose polymerase 1 (Parp1)	GGTGCGCTCCGCTAACGTGT
X-ray repair cross-complementing protein 1 (Xrcc1)	GGTGGACGCCCGACCGTCCA
X-ray repair cross-complementing protein 1 (Xrcc1)	GGGCCCCCGGAGAAGGTTGG
X-ray repair cross-complementing protein 1 (Xrcc1)	GGCTGCTGCAGGACACGACG
High mobility group box 1 (Hmgb1)	GGGAGAGTAATGTTACAGAG
High mobility group box 1 (Hmgb1)	GCGGGTCAGGCTCCACACAA
High mobility group box 1 (Hmgb1)	GCAGCCAGCGCGCCTCCTAT
DNA excision repair protein ERCC-1	GATACCACGGGGGGAAACAG
DNA excision repair protein ERCC-1	GTGCCTAGAAGGAAATACCA
DNA excision repair protein ERCC-1	GTAGAAGGAAATACCACGGG
DNA excision repair protein ERCC-2	GGGCTCTGCGGTGGGCAATG
DNA excision repair protein ERCC-2	GGGGTCTCTGAAAGAGCGGG
DNA excision repair protein ERCC-2	GACCCCATCTCACTTCATGG
DNA excision repair protein ERCC-3	GAGTAACTCCTGCGGAGAGG
DNA excision repair protein ERCC-3	GAACTCCTGCGGAGAGGAGG
DNA excision repair protein ERCC-3	GGCAAGTAACTCCTGCGGAG
Proliferating cell nuclear antigen (Pcna)	GAGGAAGCCGCGGCATTAGA
Proliferating cell nuclear antigen (Pcna)	GGCGCGCGCCTAGGAAGCCG
Proliferating cell nuclear antigen (Pcna)	GGTCACAGCCCCGCCAAGAG
Replication protein A 1 (Rpa1)	GGCGCGAGCGCGGGAGTTAG
Replication protein A 1 (Rpa1)	GTCGCTCAGGTGTCCCACCA
Replication protein A 1 (Rpa1)	GTTAGCGGTGCAGCCATGGT
Replication factor C 1 (Rfc1)	GCGACCGAACAGGAGCAGGT
Replication factor C 1 (Rfc1)	GACTTCGCGGGAGAAGTTGT
Replication factor C 1 (Rfc1)	GATCGGGGCTCGGGATCCAT
MutS homolog 3 (Msh3)	GGCGCAGGCGCGAGAAAGTG
MutS homolog 3 (Msh3)	GCCCAAGGCCGGTCCCGCAC
MutS homolog 3 (Msh3)	GCAGCAGAGAAGGTAAAGTA
Xpa, DNA Damage Recognition And Repair Factor	GGAGTAGGGCCGGGTACTTG
Xpa, DNA Damage Recognition And Repair Factor	GCCGGCCCTACTCCATCACC
Xpa, DNA Damage Recognition And Repair Factor	GCATCGCCTACACACTCCGT
Ten-Eleven Translocation-1 (Tet1)	GTAGGCTGCGAAGATCACTT
Ten-Eleven Translocation-1 (Tet1)	GAAGAGTGCAGCCAATGGCA
Ten-Eleven Translocation-1 (Tet1)	GGGCAAGATGGCTACCTCGT
DNA Helicase-Related Protein INO80	GGGAGCGGAGCAGGGACACG
DNA Helicase-Related Protein INO80	GTCCTGGGACCCCAAGATGG
DNA Helicase-Related Protein INO80	GGCAGGGACACGGGGAGCCA
SWI/SNF Related, Matrix Associated, Actin Dependent Regulator Of Chromatin, Subfamily A, Member 4 (Smarca4)	GCGCTTGGCAGCGGCGGAGA
SWI/SNF Related, Matrix Associated, Actin Dependent Regulator Of Chromatin, Subfamily A, Member 4 (Smarca4)	GCCGCCGCTGCCAAGCGAGT
SWI/SNF Related, Matrix Associated, Actin Dependent Regulator Of Chromatin, Subfamily A, Member 4 (Smarca4)	GGCGCAGAGAGCGGAAGGGT
SWI/SNF Related, Matrix Associated, Actin Dependent Regulator Of Chromatin, Subfamily A, Member 2 (Smarca2)	GACTCTGGGTGACTCAGAGA
SWI/SNF Related, Matrix Associated, Actin Dependent Regulator Of Chromatin, Subfamily A, Member 2 (Smarca2)	GTTGCTCGCGAGCAGTGTGC
SWI/SNF Related, Matrix Associated, Actin Dependent Regulator Of Chromatin, Subfamily A, Member 2 (Smarca2)	GACCCAGAGTACAGAAACAG
Methyl-CpG Binding Domain Protein 3 (Mbd3)	GGGAGCGGCCCCCCTAGCGG
Methyl-CpG Binding Domain Protein 3 (Mbd3)	GGGCGGAGCGGCCCCCCTAG
Methyl-CpG Binding Domain Protein 3 (Mbd3)	GGCAATGGAGCGGAAGAGGT
Thymidylate Synthetase (Tyms)	GACAGCCTGAGAGGTAACTG
Thymidylate Synthetase (Tyms)	GTCAAGAAGGAGGACCGCAC
Thymidylate Synthetase (Tyms)	GTGAGCATCGGACTGCAGCT
Thymidine Phosphorylase (Tymp)	GCGCAGGACTGAGGGATAAC
Thymidine Phosphorylase (Tymp)	GTGCGTGGACTTAGGTACAG
Thymidine Phosphorylase (Tymp)	GTAAGTCCACGCAGGACTGA
Uridine-Cytidine Kinase 1 (Uck1)	GACTACGTCCAGGCGGGAGC
Uridine-Cytidine Kinase 1 (Uck1)	GTCCCGCCTGGACGTAGTGA
Uridine-Cytidine Kinase 1 (Uck1)	GGCAATGGCGCCCCAACCAG
Uridine-Cytidine Kinase 2 (Uck2)	GACCTCCGGGAAAGCCACCT
Uridine-Cytidine Kinase 2 (Uck2)	GACCACCAGCAGCCCAACGG
Uridine-Cytidine Kinase 2 (Uck2)	GGCCGAGGTGGCTTTCCCGG
Ribonucleotide Reductase Catalytic Subunit M1 (Rrm1)	GGGCTGCTCGGACGGAGGGA
Ribonucleotide Reductase Catalytic Subunit M1 (Rrm1)	GTGAAGGGTTGGACTCCGAG
Ribonucleotide Reductase Catalytic Subunit M1 (Rrm1)	GGAGAGGCTGCTCGGACGGA
