## Supplemental Table 5 for "Discovery of a Cellular Mechanism Regulating Transcriptional Noise"

### Sheet: Sheet1
Table S5
Sequences of primers used for RT-qPCR verification of Apex1 and Tk1 knockdown.
Target	Oligo Type	Primer Sequence
Apex1	Forward Primer	ATGGCATTGGCGAGGAAGAA
Apex1	Reverse Primer	TCC CAA CGC TGT CGG TAT TC
Tk1	Forward Primer	TGATTCTCGGGCCCATGTTC
Tk1	Reverse Primer	GCGTCCATGGTGTTCCGAT
GAPDH	Forward Primer	GTCTGACGGTCTGTCTCTGG
GAPDH	Reverse Primer	CAAGAAGATGCGGCTGTCTC
