## Supplemental Table 6 for "Discovery of a Cellular Mechanism Regulating Transcriptional Noise"

### Sheet: Sheet1
Table S6
Concentrations and layout of compound plates used for testing of IdU, BrdU, or hmU in combination with CRT0044876.
Plate A	CRT0044876 (uM)
IdU (uM)	150uM(CRT)_50uM (IdU)	50_50	16.66667_50	5.55556_50	1.85185_50	0.61728_50	0.20576_50	0.06859_50	0.02286_50	0.00762_50	0.00254_50	0_50
	150_16.66667	50_16.66667	16.66667_16.66667	5.55556_16.66667	1.85185_16.66667	0.61728_16.66667	0.20576_16.66667	0.06859_16.66667	0.02286_16.66667	0.00762_16.66667	0.00254_16.66667	0_16.66667
	150_5.55556	50_5.55556	16.66667_5.55556	5.55556_5.55556	1.85185_5.55556	0.61728_5.55556	0.20576_5.55556	0.06859_5.55556	0.02286_5.55556	0.00762_5.55556	0.00254_5.55556	0_5.55556
	150_1.85185	50_1.85185	16.66667_1.85185	5.55556_1.85185	1.85185_1.85185	0.61728_1.85185	0.20576_1.85185	0.06859_1.85185	0.02286_1.85185	0.00762_1.85185	0.00254_1.85185	0_1.85185
	150_0.61728	50_0.61728	16.66667_0.61728	5.55556_0.61728	1.85185_0.61728	0.61728_0.61728	0.20576_0.61728	0.06859_0.61728	0.02286_0.61728	0.00762_0.61728	0.00254_0.61728	0_0.61728
	150_0.20576	50_0.20576	16.66667_0.20576	5.55556_0.20576	1.85185_0.20576	0.61728_0.20576	0.20576_0.20576	0.06859_0.20576	0.02286_0.20576	0.00762_0.20576	0.00254_0.20576	0_0.20576
	150_0.06859	50_0.06859	16.66667_0.06859	5.55556_0.06859	1.85185_0.06859	0.61728_0.06859	0.20576_0.06859	0.06859_0.06859	0.02286_0.06859	0.00762_0.06859	0.00254_0.06859	0_0.06859
	150_0	50_0	16.66667_0	5.55556_0	1.85185_0	0.61728_0	0.20576_0	0.06859_0	0.02286_0	0.00762_0	0.00254_0	0_0
Plate B	CRT0044876 (uM)
BrdU (uM)	150uM(CRT)_50uM (BrdU)	50_50	16.66667_50	5.55556_50	1.85185_50	0.61728_50	0.20576_50	0.06859_50	0.02286_50	0.00762_50	0.00254_50	0_50
	150_16.66667	50_16.66667	16.66667_16.66667	5.55556_16.66667	1.85185_16.66667	0.61728_16.66667	0.20576_16.66667	0.06859_16.66667	0.02286_16.66667	0.00762_16.66667	0.00254_16.66667	0_16.66667
	150_5.55556	50_5.55556	16.66667_5.55556	5.55556_5.55556	1.85185_5.55556	0.61728_5.55556	0.20576_5.55556	0.06859_5.55556	0.02286_5.55556	0.00762_5.55556	0.00254_5.55556	0_5.55556
	150_1.85185	50_1.85185	16.66667_1.85185	5.55556_1.85185	1.85185_1.85185	0.61728_1.85185	0.20576_1.85185	0.06859_1.85185	0.02286_1.85185	0.00762_1.85185	0.00254_1.85185	0_1.85185
	150_0.61728	50_0.61728	16.66667_0.61728	5.55556_0.61728	1.85185_0.61728	0.61728_0.61728	0.20576_0.61728	0.06859_0.61728	0.02286_0.61728	0.00762_0.61728	0.00254_0.61728	0_0.61728
	150_0.20576	50_0.20576	16.66667_0.20576	5.55556_0.20576	1.85185_0.20576	0.61728_0.20576	0.20576_0.20576	0.06859_0.20576	0.02286_0.20576	0.00762_0.20576	0.00254_0.20576	0_0.20576
	150_0.06859	50_0.06859	16.66667_0.06859	5.55556_0.06859	1.85185_0.06859	0.61728_0.06859	0.20576_0.06859	0.06859_0.06859	0.02286_0.06859	0.00762_0.06859	0.00254_0.06859	0_0.06859
	150_0	50_0	16.66667_0	5.55556_0	1.85185_0	0.61728_0	0.20576_0	0.06859_0	0.02286_0	0.00762_0	0.00254_0	0_0
Plate C	CRT0044876 (uM)
HmU (uM)	150uM(CRT)_10uM (HmU)	50_10	16.66667_10	5.55556_10	1.85185_10	0.61728_10	0.20576_10	0.06859_10	0.02286_10	0.00762_10	0.00254_10	0_10
	150_3.33333	50_3.33333	16.66667_3.33333	5.55556_3.33333	1.85185_3.33333	0.61728_3.33333	0.20576_3.33333	0.06859_3.33333	0.02286_3.33333	0.00762_3.33333	0.00254_3.33333	0_3.33333
	150_1.11111	50_1.11111	16.66667_1.11111	5.55556_1.11111	1.85185_1.11111	0.61728_1.11111	0.20576_1.11111	0.06859_1.11111	0.02286_1.11111	0.00762_1.11111	0.00254_1.11111	0_1.11111
	150_0.37037	50_0.37037	16.66667_0.37037	5.55556_0.37037	1.85185_0.37037	0.61728_0.37037	0.20576_0.37037	0.06859_0.37037	0.02286_0.37037	0.00762_0.37037	0.00254_0.37037	0_0.37037
	150_0.12346	50_0.12346	16.66667_0.12346	5.55556_0.12346	1.85185_0.12346	0.61728_0.12346	0.20576_0.12346	0.06859_0.12346	0.02286_0.12346	0.00762_0.12346	0.00254_0.12346	0_0.12346
	150_0.04115	50_0.04115	16.66667_0.04115	5.55556_0.04115	1.85185_0.04115	0.61728_0.04115	0.20576_0.04115	0.06859_0.04115	0.02286_0.04115	0.00762_0.04115	0.00254_0.04115	0_0.04115
	150_0.01372	50_0.01372	16.66667_0.01372	5.55556_0.01372	1.85185_0.01372	0.61728_0.01372	0.20576_0.01372	0.06859_0.01372	0.02286_0.01372	0.00762_0.01372	0.00254_0.01372	0_0.01372
	150_0	50_0	16.66667_0	5.55556_0	1.85185_0	0.61728_0	0.20576_0	0.06859_0	0.02286_0	0.00762_0	0.00254_0	0_0
